# The mechanism of Ccr4-Not recruitment to specific mRNAs involves sequence-selective tethering by RNA-binding proteins

**DOI:** 10.1101/478008

**Authors:** Michael W Webster, James A W Stowell, Lori A Passmore

## Abstract

The Ccr4-Not complex removes mRNA poly(A) tails to regulate eukaryotic mRNA stability and translation. RNA-binding proteins contribute to specificity but this is not fully understood. Here, we reconstitute accelerated and selective deadenylation of RNAs containing AU-rich elements (AREs) and Pumilio-response elements (PREs). We find that the fission yeast homologues of Tristetraprolin/TTP and Pumilio/Puf (Zfs1 and Puf3) act as molecular tethers: They recruit Ccr4-Not via multiple regions within low-complexity sequences, and bind specific RNA sequences via RNA-binding domains. Using a two-color assay to simultaneously monitor poly(A) tail removal from different RNAs, we demonstrate that Puf3 can distinguish between RNAs of very similar sequence. This is primarily due to differences in the dissociation rate constants. As a result, motif quality is a major determinant of mRNA stability for Puf3 targets *in vivo*. Together, we provide new insight into the selective deadenylation of specific mRNAs by Ccr4-Not, and the prediction of targeted mRNAs.
