## Supplementary material for "The mechanism of Ccr4-Not recruitment to specific mRNAs involves sequence-selective tethering by RNA-binding proteins"

### Sheet: Plasmids
Supplementary File 3. Plasmids
Name	Description	Reference
LP_Ccr4Not	MultiBac expression vector for S. pombe Ccr4-Not	Stowell et al. 2016
LP_P22-60	MultiBac expression vector for S. pombe Ccr4-Not (Ccr4 E387A)	Stowell et al. 2016
LP_P22-61	MultiBac expression vector for S. pombe Ccr4-Not (Caf1 D53A)	Stowell et al. 2016
LP_P22-27	pMAL-c2x expression vector for S. pombe Puf3(FL) (res1-734)	This study
LP_P22-28	pMAL-c2x expression vector for S. pombe Puf3(Δ63) (res63-734)	This study
LP_P22-29	pMAL-c2x expression vector for S. pombe Puf3(Δ125) (res125-734)	This study
LP_P22-30	pMAL-c2x expression vector for S. pombe Puf3(Δ181) (res181-734)	This study
LP_P22-31	pMAL-c2x expression vector for S. pombe Puf3(Δ240) (res240-734)	This study
LP_P22-32	pMAL-c2x expression vector for S. pombe Puf3(Δ300) (res300-734)	This study
LP_P22-33	pMAL-c2x expression vector for S. pombe Puf3(Δ378) (res378-734)	This study
LP_P22-34	pMAL-c2x expression vector for S. pombe Puf3(Mut) (res1-734; Y449A, Y671A )	This study
LP_P22-35	pGEX6P-2 expression vector for S. pombe Puf3(PUM) (res378-714)	This study
LP_P22-36	pMAL-c2x expression vector for S. pombe Zfs1(FL) (res1-404)	This study
LP_P22-37	pMAL-c2x expression vector for S. pombe Zfs1(Δ34) (res34-404)	This study
LP_P22-38	pMAL-c2x expression vector for S. pombe Zfs1(Δ71) (res71-404)	This study
LP_P22-39	pMAL-c2x expression vector for S. pombe Zfs1(Δ182) (res182-404)	This study
LP_P22-40	pMAL-c2x expression vector for S. pombe Zfs1(Δ248) (res248-404)	This study
LP_P22-41	pMAL-c2x expression vector for S. pombe Zfs1(Δ322) (res322-404)	This study
LP_P22-42	pMAL-c2x expression vector for S. pombe Zfs1(Mut) (res1-404; F349A, F387A)	This study
LP_P22-43	pGEX6P-2 expression vector for S. pombe Zfs1(TZF) (res699-769)	This study
LP_P22-11	pGEX6P-2 expression vector for S. pombe Pab1 (res80-653)	Webster et al., 2018

### Sheet: Oligos
Supplementary File 3. Oligonucleotides
Name	Sequence	Reference
Puf3_Fwd	GGATCCCTCGAGTCAACATGTTTACCGCAGTTAATAGCAATC	This study
Zfs1_Fwd	GGATCCCTCGAGTCAACATGGTTTATAGCCCGATGAGCCGTC	This study
RBP_Rev	TCTAGAGGTACCTTATTA	This study
Puf3_res63_Fwd	AGCGAATTCGGATCCTATACCTTTCCGCATGGTAG	This study
Puf3_res125_Fwd	AGCGAATTCGGATCCAAAGCAATGCCGAGCCTG	This study
Puf3_res181_Fwd	AGCGAATTCGGATCCAGCGAATGTGGTGCAC	This study
Puf3_res240_Fwd	AGCGAATTCGGATCCGCAAGCCATAGCAGCATTGG	This study
Puf3_res300_Fwd	AGCGAATTCGGATCCTCATTTTTTGGTAGCGCCAG	This study
Puf3_res378_Fwd	AGCGAATTCGGATCCAGCCGTGTTCTGTACCTG	This study
Zfs1_res34_Fwd	AGCGAATTCGGATCCAGCCAGAGCACCACCAGTGTTAATG	This study
Zfs1_res71_Fwd	AGCGAATTCGGATCCAGCCTGAAAACCAGTAGC	This study
Zfs1_res182_Fwd	AGCGAATTCGGATCCAGCAAAAGCCTGGCAATG	This study
Zfs1_res248_Fwd	AGCGAATTCGGATCCAGTGCCGGTGTTATTCC	This study
Zfs1_res322_Fwd	AGCGAATTCGGATCCGGTAAACGTGCACTGTATAAAAC	This study
Puf3_PUM_Fwd	GGGGCCCCTGGGATCCAGCCGTGTTCTGTACCTGTTTC	This study
Puf3_PUM_Rev	GAATTCCTGGGGATCCATACGTTCAACGCTCATGATC	This study
Zfs1_TZF_Fwd	GGGGCCCCTGGGATCCGGTAAACGTGCACTGTATAAAAC	This study
Zfs1_TZF_Rev	GAATTCCTGGGGATCCATACTTTCATCGTGCAGAAAAC	This study
Zfs1_Quikchange_RNAb_P1_Fwd	CTGTCGTTATGGTAGCAAATGTCAGGCGGCACATGGTAATCAAGAACTGAAAG	This study
Zfs1_Quikchange_RNAb_P1_Rev	CTTTCAGTTCTTGATTACCATGTGCCGCCTGACATTTGCTACCATAACGACAG	This study
Zfs1_Quikchange_RNAb_P2_Fwd	GGTTATTGTCCGTATGGTCTGCGTTGTTGTGCGCTGCACGATGAAAGT	This study
Zfs1_Quikchange_RNAb_P2_Rev	ACTTTCATCGTGCAGCGCACAACAACGCAGACCATACGGACAATAACC	This study
Puf3_Quikchange_RNAb_P1_Fwd	GTCTGCAGCTGATGGATATTTTTGGTAATGCGGTGGTGCAGAAATACTT	This study
Puf3_Quikchange_RNAb_P1_Rev	AAGTATTTCTGCACCACCGCATTACCAAAAATATCCATCATCAGCTGCAGAC	This study
Puf3_Quikchange_RNAb_P2_Fwd	GATGAAAGATAAATACGCCAACGCGGTGATCCAGAAACTGCTGGATG	This study
Puf3_Quikchange_RNAb_P2_Rev	CATCCAGCAGTTTCTGGATCACCGCGTTGGCGTATTTATCTTTCATC	This study
pMAL_Seq_Fwd	GTACTGCGGTGATCAACGCCG	This study
pMAL_Seq_Rev	CGTGACTGGGAAAACCCTGGC	This study
