## Supplementary material for "The mechanism of Ccr4-Not recruitment to specific mRNAs involves sequence-selective tethering by RNA-binding proteins"

### Sheet: Legend
Supplementary File 2: Gene Ontology analysis of mRNA groups defined by Puf3-motif quality and location.
Statistically significant gene ontology over-representation was identified with PANTHER as detailed in Methods. Terms were identified for the mRNA groups defined by the presence of motifs 1, 2 or 3 within the 3' UTR (see Fig 6B for motif quality definitions). No significantly enriched GO terms were identified for motif 4 in the 3' UTR or for any groups with motifs in the coding sequence. Signific…

### Sheet: Motif 1, 3' UTR
GO biological process complete	No. of genes in category	Matches (out of 91)	Expected	Fold Enrichment	Raw P-value	FDR
tRNA aminoacylation for mitochondrial protein translation (GO:0070127)	14	8	0.19	42.21	2.03e-10	6.57e-08
protein import into mitochondrial intermembrane space (GO:0045041)	8	4	0.11	36.93	1.36e-05	0.0019
mitochondrial RNA metabolic process (GO:0000959)	30	12	0.41	29.55	1.22e-13	7.01e-11
mitochondrial translation (GO:0032543)	114	39	1.54	25.27	9.64e-42	2.49e-38
RNA splicing, via transesterification reactions with guanosine as nucleophile (GO:0000376)	12	4	0.16	24.62	4.8e-05	0.00563
Group I intron splicing (GO:0000372)	12	4	0.16	24.62	4.8e-05	0.00551
mitochondrial gene expression (GO:0140053)	128	42	1.73	24.24	1.35e-44	6.98e-41
tRNA aminoacylation (GO:0043039)	41	11	0.56	19.82	5.02e-11	2e-08
amino acid activation (GO:0043038)	41	11	0.56	19.82	5.02e-11	1.85e-08
tRNA aminoacylation for protein translation (GO:0006418)	38	9	0.51	17.5	8.14e-09	2.1e-06
mitochondrial respiratory chain complex assembly (GO:0033108)	39	6	0.53	11.36	2.58e-05	0.00325
mitochondrial transmembrane transport (GO:1990542)	53	8	0.72	11.15	1.23e-06	0.000226
cytochrome complex assembly (GO:0017004)	34	5	0.46	10.86	0.000153	0.0149
mitochondrial genome maintenance (GO:0000002)	41	5	0.56	9.01	0.000339	0.0297
protein localization to mitochondrion (GO:0070585)	70	8	0.95	8.44	8.11e-06	0.00123
establishment of protein localization to mitochondrion (GO:0072655)	70	8	0.95	8.44	8.11e-06	0.0012
protein targeting to mitochondrion (GO:0006626)	63	7	0.85	8.21	3.64e-05	0.00437
translation (GO:0006412)	369	40	5	8.01	1.39e-25	2.4e-22
peptide biosynthetic process (GO:0043043)	373	40	5.05	7.92	2.04e-25	2.63e-22
peptide metabolic process (GO:0006518)	408	41	5.52	7.42	4.1e-25	4.24e-22
amide biosynthetic process (GO:0043604)	417	40	5.65	7.09	1.01e-23	7.42e-21
protein transmembrane import into intracellular organelle (GO:0044743)	63	6	0.85	7.04	0.000293	0.0261
mitochondrial transport (GO:0006839)	108	10	1.46	6.84	3.27e-06	0.000528
mitochondrion organization (GO:0007005)	267	24	3.61	6.64	2.41e-13	1.24e-10
cellular amide metabolic process (GO:0043603)	475	42	6.43	6.53	9.18e-24	7.9e-21
protein transmembrane transport (GO:0071806)	88	7	1.19	5.88	0.000256	0.0232
cellular protein complex assembly (GO:0043623)	223	15	3.02	4.97	4.65e-07	9.25e-05
protein complex biogenesis (GO:0070271)	249	16	3.37	4.75	3.3e-07	7.1e-05
protein complex assembly (GO:0006461)	238	15	3.22	4.66	1.02e-06	0.000195
tRNA metabolic process (GO:0006399)	199	12	2.69	4.45	2.08e-05	0.00269
protein complex subunit organization (GO:0071822)	282	16	3.82	4.19	1.6e-06	0.000284
cellular amino acid metabolic process (GO:0006520)	250	12	3.38	3.55	0.000171	0.0163
organonitrogen compound biosynthetic process (GO:1901566)	858	41	11.62	3.53	6.92e-14	4.47e-11
cellular macromolecular complex assembly (GO:0034622)	494	19	6.69	2.84	3.55e-05	0.00437
macromolecular complex assembly (GO:0065003)	509	19	6.89	2.76	5.29e-05	0.00581
cellular protein metabolic process (GO:0044267)	1238	46	16.76	2.74	6.7e-12	2.89e-09
gene expression (GO:0010467)	1459	51	19.75	2.58	1.71e-12	8.04e-10
cellular nitrogen compound biosynthetic process (GO:0044271)	1246	43	16.87	2.55	6.01e-10	1.83e-07
protein metabolic process (GO:0019538)	1370	47	18.55	2.53	5.63e-11	1.94e-08
macromolecular complex subunit organization (GO:0043933)	613	21	8.3	2.53	6.71e-05	0.00723
cellular macromolecule biosynthetic process (GO:0034645)	1292	43	17.49	2.46	1.89e-09	5.41e-07
macromolecule biosynthetic process (GO:0009059)	1294	43	17.52	2.45	1.98e-09	5.38e-07
organonitrogen compound metabolic process (GO:1901564)	1919	52	25.98	2	1.7e-08	3.98e-06
cellular biosynthetic process (GO:0044249)	1789	48	24.22	1.98	1.57e-07	3.53e-05
biosynthetic process (GO:0009058)	1842	48	24.94	1.92	4.11e-07	8.49e-05
cellular nitrogen compound metabolic process (GO:0034641)	2162	56	29.27	1.91	1.3e-08	3.2e-06
organic substance biosynthetic process (GO:1901576)	1810	46	24.5	1.88	2.24e-06	0.000386
cellular macromolecule metabolic process (GO:0044260)	2182	52	29.54	1.76	2.44e-06	0.000406
macromolecule metabolic process (GO:0043170)	2608	57	35.31	1.61	6.43e-06	0.00101
nitrogen compound metabolic process (GO:0006807)	3035	62	41.09	1.51	1.65e-05	0.00219
cellular metabolic process (GO:0044237)	3438	66	46.54	1.42	4.82e-05	0.00541
metabolic process (GO:0008152)	3660	70	49.55	1.41	1.63e-05	0.00222
primary metabolic process (GO:0044238)	3251	62	44.01	1.41	0.000191	0.0179
organic substance metabolic process (GO:0071704)	3417	64	46.26	1.38	0.000199	0.0183
cellular process (GO:0009987)	4632	81	62.71	1.29	1.02e-05	0.00147
biological_process (GO:0008150)	6019	91	81.48	1.12	7.98e-05	0.00824

### Sheet: Motif 2, 3' UTR
GO biological process complete	No. of genes in category	Matches (out of 92)	Expected	Fold Enrichment	Raw P-value	FDR
mitochondrial respiratory chain complex III biogenesis (GO:0097033)	12	4	0.16	24.36	5e-05	0.00783
mitochondrial translation (GO:0032543)	114	31	1.56	19.87	5.4e-30	1.39e-26
protein import into mitochondrial matrix (GO:0030150)	23	6	0.31	19.06	1.9e-06	0.000517
mitochondrial gene expression (GO:0140053)	128	33	1.75	18.84	2.31e-31	1.19e-27
mitochondrial respiratory chain complex IV assembly (GO:0033617)	20	4	0.27	14.61	0.000269	0.0331
respiratory chain complex IV assembly (GO:0008535)	22	4	0.3	13.28	0.000371	0.0435
mitochondrial respiratory chain complex IV biogenesis (GO:0097034)	28	5	0.38	13.05	7.08e-05	0.0102
cytochrome complex assembly (GO:0017004)	34	6	0.47	12.89	1.36e-05	0.00261
protein localization to mitochondrion (GO:0070585)	70	12	0.96	12.53	6.75e-10	3.49e-07
establishment of protein localization to mitochondrion (GO:0072655)	70	12	0.96	12.53	6.75e-10	3.17e-07
mitochondrial transmembrane transport (GO:1990542)	53	9	0.73	12.41	1.13e-07	3.65e-05
protein targeting to mitochondrion (GO:0006626)	63	10	0.86	11.6	3.79e-08	1.4e-05
mitochondrial respiratory chain complex assembly (GO:0033108)	39	6	0.53	11.24	2.74e-05	0.00472
mitochondrial membrane organization (GO:0007006)	54	7	0.74	9.47	1.57e-05	0.00289
protein transmembrane import into intracellular organelle (GO:0044743)	63	8	0.86	9.28	4.31e-06	0.000968
mitochondrial transport (GO:0006839)	108	12	1.48	8.12	5.66e-08	1.95e-05
protein transmembrane transport (GO:0071806)	88	9	1.2	7.47	5.41e-06	0.00117
intracellular protein transmembrane transport (GO:0065002)	84	8	1.15	6.96	2.99e-05	0.00498
translation (GO:0006412)	369	34	5.05	6.73	3.47e-19	5.97e-16
peptide biosynthetic process (GO:0043043)	373	34	5.11	6.66	4.75e-19	6.14e-16
mitochondrion organization (GO:0007005)	267	23	3.65	6.29	2.45e-12	1.41e-09
amide biosynthetic process (GO:0043604)	417	35	5.71	6.13	1.43e-18	1.47e-15
peptide metabolic process (GO:0006518)	408	34	5.58	6.09	6.47e-18	5.57e-15
cellular amide metabolic process (GO:0043603)	475	35	6.5	5.38	6.88e-17	5.08e-14
protein import (GO:0017038)	127	9	1.74	5.18	8.24e-05	0.0109
organonitrogen compound biosynthetic process (GO:1901566)	858	41	11.74	3.49	1.09e-13	7.03e-11
cellular nitrogen compound biosynthetic process (GO:0044271)	1246	43	17.05	2.52	9.21e-10	3.96e-07
gene expression (GO:0010467)	1459	46	19.97	2.3	3.07e-09	1.22e-06
cellular protein metabolic process (GO:0044267)	1238	39	16.94	2.3	1.23e-07	3.72e-05
protein metabolic process (GO:0019538)	1370	41	18.75	2.19	1.98e-07	5.68e-05
cellular macromolecule biosynthetic process (GO:0034645)	1292	37	17.68	2.09	3.77e-06	0.000928
macromolecule biosynthetic process (GO:0009059)	1294	37	17.71	2.09	3.88e-06	0.000912
cellular biosynthetic process (GO:0044249)	1789	46	24.48	1.88	2.34e-06	0.000605
biosynthetic process (GO:0009058)	1842	46	25.21	1.82	5.47e-06	0.00113
organic substance biosynthetic process (GO:1901576)	1810	45	24.77	1.82	8.76e-06	0.00174
organonitrogen compound metabolic process (GO:1901564)	1919	46	26.26	1.75	2.13e-05	0.00379
cellular nitrogen compound metabolic process (GO:0034641)	2162	49	29.59	1.66	4.12e-05	0.00666
biological_process (GO:0008150)	6019	92	82.38	1.12	8.18e-05	0.0111

### Sheet: Motif 3, 3' UTR
GO biological process complete	No. of genes in category	Matches (out of 92)	Expected	Fold Enrichment	Raw P-value	FDR
protein import into mitochondrial inner membrane (GO:0045039)	12	6	0.16	36.53	8.37e-08	8.65e-05
regulation of mitochondrial translation (GO:0070129)	16	5	0.22	22.83	6.9e-06	0.00155
inner mitochondrial membrane organization (GO:0007007)	27	8	0.37	21.65	1.42e-08	1.83e-05
ubiquinone biosynthetic process (GO:0006744)	14	4	0.19	20.88	8.24e-05	0.0125
ubiquinone metabolic process (GO:0006743)	14	4	0.19	20.88	8.24e-05	0.0122
ketone biosynthetic process (GO:0042181)	14	4	0.19	20.88	8.24e-05	0.0118
quinone biosynthetic process (GO:1901663)	14	4	0.19	20.88	8.24e-05	0.0115
quinone metabolic process (GO:1901661)	14	4	0.19	20.88	8.24e-05	0.0112
positive regulation of mitochondrial translation (GO:0070131)	14	4	0.19	20.88	8.24e-05	0.0109
establishment of protein localization to mitochondrial membrane (GO:0090151)	23	6	0.31	19.06	1.9e-06	0.000546
respiratory chain complex IV assembly (GO:0008535)	22	5	0.3	16.61	2.57e-05	0.0051
mitochondrial respiratory chain complex IV biogenesis (GO:0097034)	28	5	0.38	13.05	7.08e-05	0.0122
cytochrome complex assembly (GO:0017004)	34	6	0.47	12.89	1.36e-05	0.00294
mitochondrial transmembrane transport (GO:1990542)	53	8	0.73	11.03	1.33e-06	0.000458
positive regulation of translation (GO:0045727)	40	6	0.55	10.96	3.12e-05	0.00597
mitochondrial membrane organization (GO:0007006)	54	8	0.74	10.82	1.51e-06	0.000488
positive regulation of cellular amide metabolic process (GO:0034250)	41	6	0.56	10.69	3.54e-05	0.00652
protein transmembrane import into intracellular organelle (GO:0044743)	63	9	0.86	10.44	4.25e-07	0.000219
mitochondrial translation (GO:0032543)	114	16	1.56	10.25	1.12e-11	2.9e-08
mitochondrial gene expression (GO:0140053)	128	17	1.75	9.7	5.29e-12	2.73e-08
protein localization to mitochondrion (GO:0070585)	70	9	0.96	9.39	9.51e-07	0.000409
establishment of protein localization to mitochondrion (GO:0072655)	70	9	0.96	9.39	9.51e-07	0.000378
protein targeting to mitochondrion (GO:0006626)	63	8	0.86	9.28	4.31e-06	0.00111
intracellular protein transmembrane transport (GO:0065002)	84	9	1.15	7.83	3.81e-06	0.00104
protein transmembrane transport (GO:0071806)	88	9	1.2	7.47	5.41e-06	0.00133
mitochondrial transport (GO:0006839)	108	11	1.48	7.44	4.72e-07	0.000222
mitochondrion organization (GO:0007005)	267	20	3.65	5.47	8.6e-10	1.48e-06
protein import (GO:0017038)	127	9	1.74	5.18	8.24e-05	0.0129
protein complex biogenesis (GO:0070271)	249	16	3.41	4.69	3.85e-07	0.000221
protein complex assembly (GO:0006461)	238	14	3.26	4.3	5.95e-06	0.0014
cellular protein complex assembly (GO:0043623)	223	13	3.05	4.26	1.45e-05	0.003
translation (GO:0006412)	369	20	5.05	3.96	1.54e-07	0.000133
peptide biosynthetic process (GO:0043043)	373	20	5.11	3.92	1.82e-07	0.000118
peptide metabolic process (GO:0006518)	408	21	5.58	3.76	1.64e-07	0.000121
membrane organization (GO:0061024)	219	11	3	3.67	0.000246	0.0318
protein complex subunit organization (GO:0071822)	282	14	3.86	3.63	3.69e-05	0.00658
amide biosynthetic process (GO:0043604)	417	20	5.71	3.5	1e-06	0.000371
cellular amide metabolic process (GO:0043603)	475	21	6.5	3.23	1.82e-06	0.000553
biological_process (GO:0008150)	6019	92	82.38	1.12	8.18e-05	0.0132

### Sheet: Δcore, 3' UTR
GO biological process complete	No. of genes in category	Matches (out of 460)	Expected	Fold Enrichment	Raw P-value	FDR
response to biotic stimulus (GO:0009607)	12	6	0.82	7.29	0.000646	0.0484
RNA 5'-end processing (GO:0000966)	34	11	2.33	4.72	9.32e-05	0.0102
endonucleolytic cleavage in 5'-ETS of tricistronic rRNA transcript (SSU-rRNA, 5.8S rRNA, LSU-rRNA) (GO:0000480)	31	10	2.13	4.7	0.000198	0.0197
endonucleolytic cleavage to generate mature 5'-end of SSU-rRNA from (SSU-rRNA, 5.8S rRNA, LSU-rRNA) (GO:0000472)	32	10	2.19	4.56	0.000245	0.023
rRNA 5'-end processing (GO:0000967)	33	10	2.26	4.42	0.000301	0.0255
ncRNA 5'-end processing (GO:0034471)	33	10	2.26	4.42	0.000301	0.0251
ribosomal large subunit biogenesis (GO:0042273)	121	31	8.3	3.74	5.47e-09	1.23e-06
endonucleolytic cleavage in ITS1 to separate SSU-rRNA from 5.8S rRNA and LSU-rRNA from tricistronic rRNA transcript (SSU-rRNA, 5.8S rRNA, LSU-rRNA) (GO:0000447)	43	11	2.95	3.73	0.00052	0.0401
maturation of LSU-rRNA (GO:0000470)	55	14	3.77	3.71	9.7e-05	0.0104
endonucleolytic cleavage of tricistronic rRNA transcript (SSU-rRNA, 5.8S rRNA, LSU-rRNA) (GO:0000479)	55	13	3.77	3.45	0.00032	0.0262
endonucleolytic cleavage involved in rRNA processing (GO:0000478)	55	13	3.77	3.45	0.00032	0.0258
maturation of SSU-rRNA from tricistronic rRNA transcript (SSU-rRNA, 5.8S rRNA, LSU-rRNA) (GO:0000462)	103	24	7.06	3.4	1.31e-06	0.000225
snoRNA metabolic process (GO:0016074)	52	12	3.57	3.36	0.000649	0.0479
cleavage involved in rRNA processing (GO:0000469)	78	18	5.35	3.36	3.12e-05	0.00393
rRNA processing (GO:0006364)	277	60	19	3.16	1.4e-13	7.22e-11
maturation of SSU-rRNA (GO:0030490)	114	24	7.82	3.07	6.02e-06	0.000915
rRNA metabolic process (GO:0016072)	319	66	21.88	3.02	4.79e-14	3.09e-11
maturation of 5.8S rRNA from tricistronic rRNA transcript (SSU-rRNA, 5.8S rRNA, LSU-rRNA) (GO:0000466)	85	17	5.83	2.92	0.000235	0.0224
ribosome biogenesis (GO:0042254)	403	80	27.64	2.89	4.79e-16	6.19e-13
maturation of 5.8S rRNA (GO:0000460)	86	17	5.9	2.88	0.000265	0.0232
ncRNA processing (GO:0034470)	389	76	26.68	2.85	6.26e-15	6.47e-12
ribosomal small subunit biogenesis (GO:0042274)	142	27	9.74	2.77	8.33e-06	0.00123
ribonucleoprotein complex biogenesis (GO:0022613)	486	90	33.33	2.7	2.28e-16	3.93e-13
cytoplasmic translation (GO:0002181)	171	31	11.73	2.64	5.48e-06	0.000858
ncRNA metabolic process (GO:0034660)	493	84	33.81	2.48	2.43e-13	1.05e-10
RNA processing (GO:0006396)	564	89	38.68	2.3	1.85e-12	6.85e-10
organelle localization (GO:0051640)	196	29	13.44	2.16	0.000264	0.0235
nucleic acid phosphodiester bond hydrolysis (GO:0090305)	264	36	18.11	1.99	0.000247	0.0228
cellular component biogenesis (GO:0044085)	1103	142	75.64	1.88	1.93e-13	9.07e-11
chromatin organization (GO:0006325)	323	40	22.15	1.81	0.000608	0.0462
gene expression (GO:0010467)	1459	175	100.06	1.75	2.58e-14	1.9e-11
negative regulation of cellular metabolic process (GO:0031324)	439	52	30.11	1.73	0.00026	0.0236
negative regulation of cellular process (GO:0048523)	595	69	40.81	1.69	4.07e-05	0.00489
negative regulation of metabolic process (GO:0009892)	523	60	35.87	1.67	0.000192	0.0195
RNA metabolic process (GO:0016070)	1241	140	85.11	1.64	3.26e-09	8.03e-07
chromosome organization (GO:0051276)	561	63	38.47	1.64	0.000218	0.0213
negative regulation of biological process (GO:0048519)	685	76	46.98	1.62	6.03e-05	0.00692
establishment of localization in cell (GO:0051649)	648	71	44.44	1.6	0.000154	0.0162
nucleic acid metabolic process (GO:0090304)	1527	166	104.72	1.59	4.75e-10	1.63e-07
regulation of nucleobase-containing compound metabolic process (GO:0019219)	839	90	57.54	1.56	3.89e-05	0.00478
cellular component organization or biogenesis (GO:0071840)	2172	231	148.96	1.55	2.48e-14	2.14e-11
macromolecule modification (GO:0043412)	865	91	59.32	1.53	6.63e-05	0.00744
cellular localization (GO:0051641)	878	90	60.21	1.49	0.000176	0.0181
regulation of cellular metabolic process (GO:0031323)	1142	116	78.32	1.48	2.01e-05	0.0028
regulation of metabolic process (GO:0019222)	1225	124	84.01	1.48	1.09e-05	0.00156
nucleobase-containing compound metabolic process (GO:0006139)	1773	179	121.59	1.47	2.05e-08	4.08e-06
cellular aromatic compound metabolic process (GO:0006725)	1857	186	127.35	1.46	1.31e-08	2.72e-06
regulation of primary metabolic process (GO:0080090)	1122	112	76.95	1.46	5.53e-05	0.00649
biological regulation (GO:0065007)	2088	208	143.2	1.45	1.21e-09	3.9e-07
heterocycle metabolic process (GO:0046483)	1868	186	128.11	1.45	2.5e-08	4.78e-06
cellular protein metabolic process (GO:0044267)	1238	123	84.9	1.45	2.72e-05	0.00361
macromolecule metabolic process (GO:0043170)	2608	259	178.86	1.45	3.32e-13	1.32e-10
macromolecule localization (GO:0033036)	877	87	60.15	1.45	0.00067	0.0488
organic cyclic compound metabolic process (GO:1901360)	1928	190	132.22	1.44	3.35e-08	6.19e-06
cellular nitrogen compound metabolic process (GO:0034641)	2162	212	148.27	1.43	2.42e-09	6.59e-07
regulation of biological process (GO:0050789)	1714	168	117.55	1.43	5.61e-07	0.0001
regulation of cellular process (GO:0050794)	1605	157	110.07	1.43	2.33e-06	0.000389
organelle organization (GO:0006996)	1362	133	93.41	1.42	2.37e-05	0.00322
regulation of nitrogen compound metabolic process (GO:0051171)	1086	105	74.48	1.41	0.000358	0.0285
regulation of macromolecule metabolic process (GO:0060255)	1154	111	79.14	1.4	0.0003	0.0259
protein metabolic process (GO:0019538)	1370	127	93.96	1.35	0.000367	0.0287
cellular component organization (GO:0016043)	1864	171	127.83	1.34	2.9e-05	0.00375
cellular macromolecule metabolic process (GO:0044260)	2182	200	149.64	1.34	2.36e-06	0.000381
nitrogen compound metabolic process (GO:0006807)	3035	275	208.14	1.32	1.75e-09	5.01e-07
primary metabolic process (GO:0044238)	3251	287	222.96	1.29	8.46e-09	1.82e-06
organic substance metabolic process (GO:0071704)	3417	300	234.34	1.28	2.61e-09	6.75e-07
cellular metabolic process (GO:0044237)	3438	301	235.78	1.28	3.45e-09	8.1e-07
metabolic process (GO:0008152)	3660	317	251.01	1.26	1.56e-09	4.74e-07
cellular process (GO:0009987)	4632	390	317.67	1.23	7.52e-14	4.32e-11
biological_process (GO:0008150)	6019	461	412.79	1.12	7.11e-22	3.67e-18
