## Supplementary material for "The mechanism of Ccr4-Not recruitment to specific mRNAs involves sequence-selective tethering by RNA-binding proteins"

### Sheet: Legend
Supplementary File 1: Analysis of Puf3-motif quality in putative mRNA targets of Puf3
This table includes the S. cerevisiae mRNAs that are candidates for Puf3 regulation, obtained from published sources as detailed in Methods. The highest quality motif present in each mRNA is indicated with the category numbers defined in Figure 6B (1–4), and 5 for Δcore. Functional categories were defined in this study based on published data obtained from the SGD database.

### Sheet: Gene analysis
Gene ID	Motif quality category in the 3'-UTR (this study). Definitions for motifs 1–4 in Fig 6B. Motif 5 is "Δcore"	Motif quality category in the CDS (this study). Definitions for motifs 1–4 are in Fig 6B. Motif 5 is "Δcore"	Rank by RIP-seq (Kershawet al., 2015)	Rank by U-tail mean length (Lapointe et al., 2015)	Rank by RIP-chip (Gerber et al., 2004)	Significantly stabilized by Puf3 deletion (Kershaw et al., 2015)	Functional Category
YLL009C	1		1	30	33	yes	Ubiquinone, heme, copper and iron related
YHR147C	1		2	183	6	yes	Mitochondrial ribosome
YDR237W	1		3	97	13	yes	Mitochondrial ribosome
YMR257C	1		4	224	7	no	Mitochondrial translation
YKL087C	1		5	28	8	yes	Ubiquinone, heme, copper and iron related
YGL236C	1		7	175	5	yes	Mitochondrial translation
YEL020W-A	1		8	5	34	yes	Mitochondrial protein import and processing
YNR037C	1		9	3	10	no	Mitochondrial ribosome
YEL050C	1		10	73	25	yes	Mitochondrial ribosome
YOR201C	1		11	284	3	no	Mitochondrial translation
YBR268W	1		13	150	90	yes	Mitochondrial ribosome
YNL315C	1		14	77	19	yes	Mitochondrial respiratory chain complex assembly
YBR282W	1		16	57	48	yes	Mitochondrial ribosome
YGL068W	1		17	116	97	yes	Mitochondrial ribosome
YDR041W	1		19	158	15	yes	Mitochondrial ribosome
YBR146W	1		21	140	24	yes	Mitochondrial ribosome
YNR040W	1		23	44	136	no	Mitochondrial of unknown function
YOR020C	1		24	185	121	yes	Mitochondrial protein import and processing
YKL003C	1		26	55	80	no	Mitochondrial ribosome
YDR511W	1		28	6	18	no	Mitochondrial respiratory chain complex assembly
YJR034W	1		29	56	137	yes	Mitochondrial respiratory chain complex assembly
YGL143C	1		30	267	11	yes	Mitochondrial translation
YOR187W	1		31	76	2	no	Mitochondrial translation
YPL013C	1		33	199	66	no	Mitochondrial ribosome
YJL096W	1		34	87	54	yes	Mitochondrial ribosome
YIR021W	1		35	190	65	no	Mitochondrial proteases, transporters and RNA processing
YOL033W	1		36	58	36	no	Mitochondrial translation
YKL053C-A	1		37	34	174	yes	Mitochondrial membrane organization
YJL063C	1		38	103	44	yes	Mitochondrial ribosome
YOR158W	1		39	54	9	yes	Mitochondrial ribosome
YKR085C	1		41	118	98	yes	Mitochondrial ribosome
YHR059W	1		43	93	41	no	Unknown function
YDR493W	1		48	46		yes	Mitochondrial respiratory chain complex assembly
YPR047W	1		49	125	20	no	Mitochondrial translation
YMR293C	1		52		196	no	Mitochondrial translation
YCR024C	1		53		60	no	Mitochondrial translation
YMR158W	1		54	29	67	yes	Mitochondrial ribosome
YML009C	1		55	31	31	no	Mitochondrial ribosome
YNL252C	1		61	79	68	no	Mitochondrial ribosome
YDR430C	1		64	170	89	yes	Mitochondrial proteases, transporters and RNA processing
YPL029W	1		66	111	42	no	Mitochondrial proteases, transporters and RNA processing
YPL172C	1		67		70	no	Ubiquinone, heme, copper and iron related
YDR194C	1		68	216	114	no	Mitochondrial proteases, transporters and RNA processing
YBR120C	1		69	59	152	no	Mitochondrial translation
YNL005C	1		70	173	127	yes	Mitochondrial ribosome
YBL059C-A	1		71	85		yes	Mitochondrial respiratory chain complex assembly
YHR011W	1		73	104	155	no	Mitochondrial translation
YDR296W	1		74	69	188	yes	Mitochondrial ribosome
YPR166C	1		75	64		yes	Mitochondrial ribosome
YLR253W	1		79		141	no	Mitochondrial of unknown function
YGR062C	1		81	188	62	no	Mitochondrial protein import and processing
YJR122W	1		82	178	153	yes	Ubiquinone, heme, copper and iron related
YDR337W	1		83	81	46	yes	Mitochondrial ribosome
YMR287C	1		85	222	158	no	Mitochondrial proteases, transporters and RNA processing
YGR257C	1		87	264	108	no	Other Mitochondrial
YHR091C	1		90	166	93	no	Mitochondrial translation
YAL039C	1		92	108	39	no	Ubiquinone, heme, copper and iron related
YHL014C	1		93	36	35	no	Unknown function
YNR020C	1		94	15	110	yes	Mitochondrial proteases, transporters and RNA processing
YPR133W-A	1		95	37		yes	Mitochondrial protein import and processing
YKL195W	1		96	100		no	Mitochondrial protein import and processing
YPL104W	1		106	287	49	no	Mitochondrial translation
YPL059W	1		108	113	139	no	Ubiquinone, heme, copper and iron related
YGR084C	1		112	21	78	no	Mitochondrial ribosome
YMR225C	1		114	84	82	no	Mitochondrial ribosome
YDL044C	1		115	157	74	no	Mitochondrial proteases, transporters and RNA processing
YLR382C	1		117	65	30	no	Mitochondrial translation
YOL071W	1		118	86	50	no	Mitochondrial respiratory chain complex assembly
YOR205C	1		119	124	58	no	Mitochondrial translation
YNR045W	1		120	467	182	no	Mitochondrial translation
YBR251W	1		122	186	76	yes	Mitochondrial ribosome
YGL107C	1		123	112	140	no	Mitochondrial translation
YLR439W	1		129		69	no	Mitochondrial ribosome
YGL064C	1		130	39		no	Mitochondrial translation
YLR069C	1		133	23	61	no	Mitochondrial translation
YPR140W	1		134	316	216	no	Mitochondrial membrane organization
YDR494W	1		135	121		yes	Mitochondrial ribosome
YLR008C	1		138	315	113	no	Mitochondrial protein import and processing
YLR067C	1		139	102	193	no	Mitochondrial translation
YDL107W	1		141	128	32	no	Mitochondrial protein import and processing
YBR192W	1		142	227	150	no	Mitochondrial proteases, transporters and RNA processing
YNL295W	1		145	147		no	Mitochondrial of unknown function
YPL103C	1		149		142	no	Mitochondrial membrane organization
YGR076C	1		153	32	124	no	Mitochondrial ribosome
YIL022W	1		157	245	38	no	Mitochondrial protein import and processing
YDR123C	1		167			no	Mitochondrial membrane organization
YMR060C	1		169	171		no	Mitochondrial protein import and processing
YIL006W	1		172		133	no	Mitochondrial proteases, transporters and RNA processing
YBR179C	1		173		148	no	Mitochondrial membrane organization
YER182W	1		178	12		no	Mitochondrial of unknown function
YNL306W	1		180	191	176	yes	Mitochondrial ribosome
YOL023W	1		184	122	52	no	Mitochondrial translation
YJL102W	1		190		214	no	Mitochondrial translation
YKL194C	1		201	362	191	no	Mitochondrial translation
YPL097W	1		207	261	204	no	Mitochondrial translation
YNR052C	1		208			no	Other
YBL080C	1		213		157	no	Mitochondrial translation
YJL046W	1		216	234	105	no	Mitochondrial of unknown function
YCL036W	1		226		195	no	Unknown function
YGR150C	1		233	130		no	Mitochondrial translation
YDR316W	1		239	82	87	no	Mitochondrial of unknown function
YLR139C	1		250		202	no	Mitochondrial translation
YIR024C	1		261	202	168	no	Mitochondrial respiratory chain complex assembly
YML087C	1		286			no	Mitochondrial of unknown function
YOL152W	1		333	282		no	Ubiquinone, heme, copper and iron related
YGR212W	1		343		151	no	Unknown function
YGL226W	1		346		164	no	Mitochondrial of unknown function
YHL038C	1		367			no	Mitochondrial proteases, transporters and RNA processing
YMR089C	1		519	200		no	Mitochondrial proteases, transporters and RNA processing
YDR036C	1		520	215	183	yes	Other Mitochondrial
YLR259C	1		525	74	199	yes	Mitochondrial protein import and processing
YLR393W	1		626			no	Mitochondrial respiratory chain complex assembly
YDL183C	1		631	334		no	Mitochondrial proteases, transporters and RNA processing
YCL004W	1		914			no	Mitochondrial membrane organization
YNL122C	2		20	8	53	no	Mitochondrial ribosome
YDR115W	2		27	94	73	yes	Mitochondrial ribosome
YDR375C	2		32	43	26	no	Mitochondrial respiratory chain complex assembly
YBR122C	2		40	168	101	yes	Mitochondrial ribosome
YNL081C	2		42	106	4	yes	Mitochondrial ribosome
YBR262C	2		44	221	129	no	Mitochondrial membrane organization
YOR286W	2		45	155	27	yes	Mitochondrial of unknown function
YOR150W	2		46	38	91	no	Mitochondrial ribosome
YIL093C	2		47	18	45	yes	Mitochondrial ribosome
YLR218C	2		50	66	84	no	Mitochondrial respiratory chain complex assembly
YNR022C	2		51	88	145	yes	Mitochondrial ribosome
YJL143W	2		60	89	63	no	Mitochondrial protein import and processing
YHR005C-A	2		65	154	99	yes	Mitochondrial protein import and processing
YGR165W	2		72	180	55	no	Mitochondrial ribosome
YNL083W	2		78	189	14	no	Mitochondrial proteases, transporters and RNA processing
YHL004W	2		84	47	59	yes	Mitochondrial ribosome
YKR006C	2		88	20	86	yes	Mitochondrial ribosome
YCR046C	2		89	194	96	yes	Mitochondrial ribosome
YGR220C	2		98	71	85	no	Mitochondrial ribosome
YGL129C	2		99	13	132	no	Mitochondrial ribosome
YDR175C	2		102	63	29	no	Mitochondrial ribosome
YKL137W	2		104	7	81	yes	Ubiquinone, heme, copper and iron related
YKL170W	2		105	98	154	no	Mitochondrial ribosome
YGR132C	2		107	123		no	Mitochondrial protein import and processing
YKL167C	2		109	137	167	yes	Mitochondrial ribosome
YML129C	2		116	1		no	Mitochondrial respiratory chain complex assembly
YGR147C	2		124	243	208	no	Unknown function
YDL045W-A	2		126	53		no	Mitochondrial ribosome
YPR067W	2		128	275	104	no	Ubiquinone, heme, copper and iron related
YLR177W	2		132		51	no	Unknown function
YNL131W	2		137	90	117	no	Mitochondrial protein import and processing
YDR116C	2		144	4	72	no	Mitochondrial ribosome
YGR021W	2		147	35	40	yes	Mitochondrial of unknown function
YMR024W	2		150	133		no	Mitochondrial ribosome
YMR023C	2		151	143		no	Mitochondrial translation
YCR071C	2		152	24	143	no	Mitochondrial ribosome
YMR267W	2		156	233		no	Other Mitochondrial
YJR133W	2		160	304		no	Other
YOR354C	2		161	110		yes	Mitochondrial translation
YDR405W	2		162	25	185	no	Mitochondrial ribosome
YMR098C	2		163	192	166	no	Mitochondrial translation
YNL026W	2		165		135	no	Mitochondrial protein import and processing
YPL040C	2		166	115	126	no	Mitochondrial translation
YDR079W	2		170	83	146	no	Mitochondrial respiratory chain complex assembly
YHR109W	2		171	101	144	no	Mitochondrial respiratory chain complex assembly
YLR090W	2		181		131	no	Mitochondrial protein import and processing
YLR204W	2		183	27		no	Mitochondrial of unknown function
YHR086W	2		186			no	Other
YFL036W	2		197			no	Mitochondrial proteases, transporters and RNA processing
YLR390W	2		205	11		no	Mitochondrial of unknown function
YJR113C	2		210	165		yes	Mitochondrial ribosome
YNL310C	2		215			no	Mitochondrial protein import and processing
YFR007W	2		217	262		no	Unknown function
YPL173W	2		218	41	217	yes	Mitochondrial ribosome
YGR028W	2		219		149	no	Mitochondrial protein import and processing
YPR100W	2		221	99		yes	Mitochondrial ribosome
YNR017W	2		224	60	17	no	Mitochondrial protein import and processing
YDL202W	2		232	42	118	no	Mitochondrial ribosome
YLR077W	2		237			no	Mitochondrial respiratory chain complex assembly
YML050W	2		242			no	Mitochondrial of unknown function
YML035C	2		252	332		no	Other
YPR124W	2		254	214		no	Other
YBL107C	2		255	182	79	no	Mitochondrial of unknown function
YMR193W	2		257	129	95	no	Mitochondrial ribosome
YMR244C-A	2		258	132		no	Mitochondrial respiratory chain complex assembly
YNR041C	2		259	447		no	Ubiquinone, heme, copper and iron related
YCR003W	2		267	136		no	Mitochondrial ribosome
YGR112W	2		269	105	134	no	Mitochondrial respiratory chain complex assembly
YDR061W	2		272	402		no	Unknown function
YNL284C	2		276	220	194	no	Mitochondrial ribosome
YGR065C	2		277			no	Other
YDR322W	2		298	62		yes	Mitochondrial ribosome
YPR011C	2		300	96		no	Mitochondrial proteases, transporters and RNA processing
YHR038W	2		304	114	175	no	Mitochondrial translation
YBL038W	2		305	152		no	Mitochondrial ribosome
YER087W	2		311	52		no	Mitochondrial translation
YPL072W	2		319		170	no	Mitochondrial proteases, transporters and RNA processing
YNL070W	2		321	91		no	Mitochondrial protein import and processing
YHR176W	2		324	255		no	Other
YPL151C	2		362			no	Other
YNL213C	2		375	176		no	Mitochondrial of unknown function
YJL066C	2		379	126		no	Mitochondrial of unknown function
YGR215W	2		405	9		yes	Mitochondrial ribosome
YJL181W	2		439			no	Unknown function
YOL016C	2		449			no	Other
YOR334W	2		495	407		no	Mitochondrial proteases, transporters and RNA processing
YMR066W	2		514	248		no	Mitochondrial of unknown function
YDR282C	2		544			no	Mitochondrial of unknown function
YFR011C	2		560			yes	Mitochondrial membrane organization
YDL205C	2		598		173	no	Ubiquinone, heme, copper and iron related
YMR012W	2		602	418		no	Unknown function
YDR197W	2		699	361		no	Mitochondrial translation
YML043C	2		757			no	Other
YDR393W	2		773	306		no	Mitochondrial of unknown function
YOL027C	2		844	92		no	Mitochondrial translation
YNL022C	2		852			no	Other
YJL176C	2		864			no	Other
YLR133W	2		872			no	Mitochondrial membrane organization
YGL171W	2		876			no	Other
YOR045W	2			270	213	yes	Mitochondrial protein import and processing
YER017C	2			49		no	Mitochondrial protein import and processing
YGR181W	2			208		no	Mitochondrial protein import and processing
YOR232W	2			302		no	Mitochondrial protein import and processing
YER078C	2			466		no	Mitochondrial protein import and processing
YDR487C	2			420		no	Other
YNL240C	2			413		no	Ubiquinone, heme, copper and iron related
YBL090W	3		22	193	16	yes	Mitochondrial ribosome
YJL062W-A	3		25	95		yes	Mitochondrial respiratory chain complex assembly
YNL137C	3		56	72	120	no	Mitochondrial ribosome
YDR347W	3		57	127	12	yes	Mitochondrial ribosome
YNL185C	3		59	78	22	no	Mitochondrial ribosome
YBL059W	3		91	247		no	Mitochondrial of unknown function
YER093C-A	3		100	209	215	no	Mitochondrial of unknown function
YGR161W-C	3		103	10		no	Unknown function
YNL177C	3		110	231	162	no	Mitochondrial ribosome
YMR282C	3		111		172	no	Mitochondrial translation
YML025C	3		125	134	92	no	Mitochondrial ribosome
YIL134W	3		127	107	109	no	Mitochondrial proteases, transporters and RNA processing
YBR185C	3		131	389	71	no	Mitochondrial translation
YGR171C	3		140	219	75	no	Mitochondrial translation
YJL112W	3		146		119	no	Mitochondrial membrane organization
YNR036C	3		148	172	159	yes	Mitochondrial ribosome
YIL157C	3		154	61		no	Mitochondrial respiratory chain complex assembly
YJR101W	3		158	313		yes	Mitochondrial ribosome
YPL183W-A	3		159	160		yes	Mitochondrial ribosome
YLR203C	3		164		179	no	Mitochondrial translation
YHR116W	3		168	146	88	yes	Ubiquinone, heme, copper and iron related
YNL073W	3		174		64	no	Mitochondrial translation
YDR462W	3		175	174		no	Mitochondrial ribosome
YDR381C-A	3		177	325		no	Mitochondrial of unknown function
YNL184C	3		179		43	no	Unknown function
YDR286C	3		182	181		no	Mitochondrial of unknown function
YPL215W	3		185	149		yes	Mitochondrial respiratory chain complex assembly
YJR135W-A	3		187	153		no	Mitochondrial protein import and processing
YER050C	3		188	196		no	Mitochondrial ribosome
YBR091C	3		189			no	Mitochondrial protein import and processing
YNL006W	3		191	276		no	Other
YIL070C	3		192	14	47	yes	Mitochondrial translation
YDR125C	3		193		116	no	Mitochondrial of unknown function
YML030W	3		195	253		no	Mitochondrial respiratory chain complex assembly
YER170W	3		196			no	Other Mitochondrial
YLR193C	3		200			no	Mitochondrial membrane organization
YMR102C	3		203			no	Unknown function
YBR044C	3		212	355		no	Mitochondrial respiratory chain complex assembly
YLR312W-A	3		220	285		yes	Mitochondrial ribosome
YPL132W	3		225	151	77	no	Ubiquinone, heme, copper and iron related
YBR037C	3		229	272		no	Ubiquinone, heme, copper and iron related
YBR024W	3		230	48	209	no	Ubiquinone, heme, copper and iron related
YOL087C	3		231		192	no	Mitochondrial of unknown function
YHR168W	3		234	213	147	no	Mitochondrial translation
YER154W	3		244	40	122	no	Mitochondrial protein import and processing
YMR188C	3		247	263	171	no	Mitochondrial ribosome
YMR210W	3		248			no	Other
YIL098C	3		256	206	201	yes	Mitochondrial respiratory chain complex assembly
YJL180C	3		268	240		yes	Mitochondrial respiratory chain complex assembly
YBR003W	3		278			no	Ubiquinone, heme, copper and iron related
YGL018C	3		283	257		no	Ubiquinone, heme, copper and iron related
YGR174C	3		284	249		no	Mitochondrial respiratory chain complex assembly
YPL118W	3		291	256		yes	Mitochondrial ribosome
YNL329C	3		292			no	Other
YOL096C	3		301			no	Ubiquinone, heme, copper and iron related
YBR289W	3		310			no	Other
YMR064W	3		316	298		no	Mitochondrial respiratory chain complex assembly
YGR053C	3		318			no	Mitochondrial of unknown function
YJL209W	3		328	370		no	Mitochondrial translation
YJL205C	3		338	177		no	Unknown function
YOR213C	3		340			no	Other
YGR255C	3		345	454		no	Ubiquinone, heme, copper and iron related
YDR376W	3		368	387		no	Ubiquinone, heme, copper and iron related
YJL208C	3		372	161		no	Mitochondrial proteases, transporters and RNA processing
YLR168C	3		400			no	Mitochondrial membrane organization
YLR289W	3		409		189	no	Mitochondrial translation
YKR079C	3		428			no	Other Mitochondrial
YPL099C	3		435			no	Mitochondrial respiratory chain complex assembly
YER141W	3		442		165	no	Ubiquinone, heme, copper and iron related
YJR140C	3		475	463		no	Other
YGL071W	3		476			no	Ubiquinone, heme, copper and iron related
YPR024W	3		493	237		no	Mitochondrial proteases, transporters and RNA processing
YOR093C	3		533			no	Unknown function
YOL053W	3		577			no	Mitochondrial of unknown function
YDR268W	3		584	268		no	Mitochondrial translation
YLR191W	3		585			no	Other
YMR040W	3		647	16		no	Unknown function
YLR452C	3		652			no	Other
YJR100C	3		708	197		no	Mitochondrial of unknown function
YPR057W	3		720			no	Other
YBR001C	3		722			no	Other
YDL122W	3		728			no	Other
YDL217C	3		758	164		no	Mitochondrial protein import and processing
YHR002W	3		790			no	Mitochondrial of unknown function
YDR514C	3		873			no	Mitochondrial of unknown function
YNL121C	3		906	67		no	Mitochondrial protein import and processing
YGR101W	3		917			no	Mitochondrial proteases, transporters and RNA processing
YJR089W	3		940			no	Other
YDR065W	3		968			no	Mitochondrial of unknown function
YDR047W	3		985	286		no	Ubiquinone, heme, copper and iron related
YDR258C	3		1004			no	Mitochondrial protein import and processing
YLR214W	3		1014			no	Ubiquinone, heme, copper and iron related
YMR048W	3		1024			no	Other
YJR013W	3		1087	322		no	Other
YJL054W	3		1128			no	Mitochondrial protein import and processing
YBL022C	3			281		no	Mitochondrial proteases, transporters and RNA processing
YPL240C	3			308		no	Mitochondrial protein import and processing
YBL099W	3			292		no	Mitochondrial respiratory chain complex assembly
YJL003W	3			307		no	Mitochondrial respiratory chain complex assembly
YGR054W	3			148		no	Other
YKR067W	3			203		no	Other
YDL070W	3			344		no	Other
YNL241C	3			353		no	Other
YBL011W	3			359		no	Other
YOR211C	3			212		no	Other Mitochondrial
YMR317W	3			179		no	Unknown function
YER058W	4		18	187	112	yes	Mitochondrial respiratory chain complex assembly
YMR157C	4		58		111	no	Mitochondrial of unknown function
YLL013C	4		222	26		no	Other Mitochondrial
YDR387C	4		223		190	no	Unknown function
YMR286W	4		227	340		no	Mitochondrial ribosome
YMR166C	4		251	252	218	no	Mitochondrial proteases, transporters and RNA processing
YER077C	4		264			no	Mitochondrial translation
YDL104C	4		270	45		no	Mitochondrial translation
YKL138C	4		274	117	212	no	Mitochondrial ribosome
YBR213W	4		297			no	Ubiquinone, heme, copper and iron related
YOL010W	4		315			no	Other
YBR223C	4		329			no	Other
YDR515W	4		330			no	Other
YKL172W	4		332			no	Other
YJL074C	4		366			no	Other
YFR022W	4		378		186	no	Other
YJR057W	4		383	328		no	Other
YIL077C	4		390			no	Mitochondrial of unknown function
YLL011W	4		393	411		no	Other
YLL054C	4		412			no	Unknown function
YDL033C	4		436			no	Mitochondrial translation
YMR016C	4		448			no	Other
YAL029C	4		456			no	Other
YMR219W	4		469			no	Other
YDR312W	4		484			no	Other
YOR274W	4		488			no	Mitochondrial translation
YPL260W	4		516	431		no	Other
YJL144W	4		518			no	Other
YOR358W	4		528			no	Ubiquinone, heme, copper and iron related
YDR219C	4		535			no	Other Mitochondrial
YGR169C-A	4		565			no	Ubiquinone, heme, copper and iron related
YPR187W	4		568	314		no	Other
YPR022C	4		573			no	Other
YML065W	4		579			no	Other
YER093C	4		586			no	Other
YCR033W	4		588			no	Other
YDR356W	4		601			no	Other
YNL201C	4		605			no	Other
YMR309C	4		609			no	Other
YLR170C	4		616			no	Other
YNR007C	4		621			no	Other
YDR167W	4		628			no	Other
YOL072W	4		651			no	Other
YDR322C-A	4		706			no	Mitochondrial respiratory chain complex assembly
YML110C	4		739	135		no	Ubiquinone, heme, copper and iron related
YCR087C-A	4		747			no	Unknown function
YHR023W	4		760			no	Other
YAL035W	4		777	475		no	Other
YER030W	4		778	470		no	Other
YER124C	4		779			no	Other
YBR258C	4		788			no	Other
YER164W	4		797			no	Other
YGL043W	4		799			no	Other
YNL229C	4		819			no	Other
YOL113W	4		823			no	Other
YLR283W	4		828			no	Mitochondrial of unknown function
YHL023C	4		829			no	Other
YJL213W	4		830			no	Unknown function
YPL204W	4		831			no	Other
YKL204W	4		833			no	Other
YNR023W	4		835			no	Other
YNL183C	4		836			no	Other
YAL027W	4		851			no	Other
YMR144W	4		855			no	Other
YKL209C	4		859			no	Other
YIR004W	4		868			no	Other
YOR342C	4		875			no	Unknown function
YKL215C	4		882			no	Other
YDR168W	4		888			no	Other
YJL184W	4		913	397		no	Other
YER082C	4		925			no	Other
YPR021C	4		926			no	Other Mitochondrial
YFL047W	4		928			no	Other
YKR078W	4		938			no	Unknown function
YER026C	4		949	404		no	Mitochondrial membrane organization
YHR024C	4		1005	320	161	no	Mitochondrial proteases, transporters and RNA processing
YML041C	4		1010			no	Other
YOL081W	4		1015			no	Other
YBR098W	4		1016			no	Other
YJR076C	4		1029			no	Other
YMR207C	4		1030	317		no	Other Mitochondrial
YER162C	4		1052			no	Other
YPR120C	4		1054			no	Other
YJL031C	4		1059			no	Other
YDR280W	4		1064			no	Other
YBR172C	4		1100			no	Other
YGL059W	4		1115			no	Other
YBR211C	4		1129			no	Other
YKL192C	4			142		no	Mitochondrial membrane organization
YCL057C-A	4			309		no	Mitochondrial membrane organization
YPR125W	4			274		no	Mitochondrial of unknown function
YMR302C	4			424		no	Mitochondrial of unknown function
YDL157C	4			451		no	Mitochondrial of unknown function
YMR115W	4			217		no	Mitochondrial proteases, transporters and RNA processing
YKL208W	4			238		no	Mitochondrial proteases, transporters and RNA processing
YMR203W	4			80		no	Mitochondrial protein import and processing
YGR082W	4			169		no	Mitochondrial protein import and processing
YKR065C	4			295		no	Mitochondrial protein import and processing
YML081C-A	4			323		no	Mitochondrial respiratory chain complex assembly
YGR207C	4			381		no	Mitochondrial respiratory chain complex assembly
YOL077W-A	4			410		no	Mitochondrial respiratory chain complex assembly
YGL063W	4			250	103	no	Mitochondrial translation
YKR095W-A	4			235		no	Other
YHR009C	4			246		no	Other
YFR042W	4			273		no	Other
YPL087W	4			278		no	Other
YOR021C	4			326		no	Other
YGR172C	4			342		no	Other
YBR252W	4			348		no	Other
YER177W	4			379		no	Other
YCR031C	4			388		no	Other
YGL238W	4			398		no	Other
YGR202C	4			403		no	Other
YGR103W	4			417		no	Other
YOR198C	4			426		no	Other
YKL006C-A	4			432		no	Other
YOR131C	4			444		no	Other
YMR318C	4			461		no	Other
YNL071W	4			259		no	Other Mitochondrial
YAL044C	4			459		no	Other Mitochondrial
YBR207W	4			448		no	Ubiquinone, heme, copper and iron related
YOR091W	4			141		no	Unknown function
YNL333W	4			230		no	Unknown function
YDR210W	4			368		no	Unknown function
YOR019W	4			390		no	Unknown function
YPR114W	4			440		no	Unknown function
YLR361C-A	4			457		no	Unknown function
YDR380W	5		97			no	Other
YPL252C	5		143		128	no	Ubiquinone, heme, copper and iron related
YJL104W	5		198	207	203	yes	Mitochondrial protein import and processing
YMR228W	5		206	210		no	Mitochondrial proteases, transporters and RNA processing
YGR231C	5		209	271		no	Mitochondrial membrane organization
YML083C	5		214			no	Unknown function
YCL051W	5		238			no	Other
YAL017W	5		240			no	Other
YMR118C	5		245			no	Mitochondrial of unknown function
YLR239C	5		263	120		no	Mitochondrial protein import and processing
YOL115W	5		271			no	Other
YDR127W	5		279			no	Other
YOR349W	5		294			no	Other
YOR151C	5		295			no	Other
YNL145W	5		306			no	Other
YDR334W	5		322			no	Other
YOR056C	5		326			no	Other
YOR098C	5		327			no	Other
YDR031W	5		334	195		no	Mitochondrial of unknown function
YKR061W	5		335			no	Other
YDR308C	5		344	363		no	Other
YOR125C	5		350	229		no	Ubiquinone, heme, copper and iron related
YMR198W	5		353	19		no	Other
YJL157C	5		358			no	Other
YKL130C	5		369			no	Other
YPR066W	5		373			no	Other
YGR271W	5		376			no	Other
YKR081C	5		377			no	Other
YLR336C	5		397			no	Other
YJR048W	5		401			no	Ubiquinone, heme, copper and iron related
YCR042C	5		422			no	Other
YML080W	5		425			no	Other
YDL031W	5		427			no	Other
YJL069C	5		441			no	Other
YDL227C	5		443			no	Other
YHL020C	5		446			no	Other
YOR052C	5		452			no	Other
YIL149C	5		454			no	Other
YNL143C	5		457			no	Unknown function
YNL163C	5		459			no	Other
YML093W	5		461			no	Other
YOR040W	5		465			no	Other Mitochondrial
YDR171W	5		468			no	Other
YNL149C	5		470			no	Unknown function
YPR056W	5		472			no	Other
YGL013C	5		486			no	Other
YKL057C	5		489			no	Other
YGR196C	5		498			no	Unknown function
YNL192W	5		501			no	Other
YKL101W	5		503			no	Other
YOR341W	5		504			no	Other
YNL293W	5		507		37	no	Other
YOL034W	5		508			no	Other
YKR024C	5		509			no	Other
YPL074W	5		511			no	Unknown function
YNL161W	5		517			no	Other
YJL087C	5		522			no	Other
YCR032W	5		523			no	Unknown function
YHR082C	5		526			no	Other
YJL133W	5		530			no	Ubiquinone, heme, copper and iron related
YHR073W	5		531			no	Other
YGL244W	5		532			no	Other
YFL049W	5		534			no	Other
YDR346C	5		537			no	Unknown function
YKL068W-A	5		538			no	Unknown function
YFR001W	5		539			no	Other
YDL133W	5		540			no	Other
YGR142W	5		542			no	Other
YDL184C	5		543	366		no	Other
YLR221C	5		546			no	Other
YJL129C	5		549			no	Other
YOR159C	5		552			no	Mitochondrial ribosome
YKL082C	5		554			no	Other
YPL047W	5		561			no	Other
YLR276C	5		562			no	Other
YNL030W	5		564			no	Other
YDR137W	5		567			no	Other
YDL166C	5		571			no	Other
YPL243W	5		574			no	Other
YPR108W	5		575			no	Other
YPL146C	5		589			no	Other
YLR086W	5		590			no	Other
YOR127W	5		592			no	Other
YPR141C	5		593			no	Other
YML097C	5		594			no	Other
YKR005C	5		599			no	Unknown function
YNL281W	5		600	380		no	Other
YPL253C	5		604			no	Other
YIR018W	5		613			no	Ubiquinone, heme, copper and iron related
YGL057C	5		617			no	Unknown function
YLR371W	5		618			no	Other
YDL002C	5		620			no	Other
YGR009C	5		622			no	Other
YER123W	5		625			no	Other
YLR392C	5		632			no	Unknown function
YBL093C	5		633			no	Other
YKL074C	5		639			no	Other
YDR184C	5		645			no	Other
YLR223C	5		653			no	Other
YKR017C	5		654			no	Other
YGR270W	5		655	414		no	Other
YFL044C	5		656			no	Other
YLR297W	5		659			no	Unknown function
YHR005C	5		662			no	Other
YDR060W	5		664	288		no	Other
YNL308C	5		666			no	Other
YDL153C	5		668			no	Other
YNL123W	5		671			no	Other
YDR201W	5		672	162		no	Other
YFR002W	5		673			no	Other
YBL021C	5		676	343		no	Other
YJR030C	5		678			no	Unknown function
YKL015W	5		680			no	Other
YMR109W	5		681			no	Other
YMR111C	5		684			no	Unknown function
YLR424W	5		687			no	Other
YKL134C	5		688			no	Mitochondrial proteases, transporters and RNA processing
YGR235C	5		689	445		no	Mitochondrial membrane organization
YDL147W	5		690			no	Other
YPL126W	5		691			no	Other
YDL148C	5		692			no	Other
YPL153C	5		693			no	Other
YMR032W	5		694			no	Other
YPR115W	5		695			no	Other
YDR198C	5		696			no	Other
YDL211C	5		697			no	Unknown function
YMR162C	5		698			no	Other
YOR062C	5		701			no	Unknown function
YBR140C	5		703			no	Other
YFR031C	5		704			no	Other
YLR189C	5		705			no	Other
YPR164W	5		707			no	Other
YGR006W	5		709			no	Other
YER130C	5		710			no	Other
YOR059C	5		711			no	Other
YJR135C	5		712			no	Other
YHR081W	5		714	409		no	Other
YIL104C	5		715			no	Other
YMR125W	5		716			no	Other
YIL095W	5		718			no	Other
YDL110C	5		719			no	Other
YKR095W	5		723			no	Other
YHR196W	5		724			no	Other
YDL001W	5		725			no	Other
YER126C	5		726			no	Other
YBR237W	5		727			no	Other
YMR100W	5		729			no	Other
YOR259C	5		730			no	Other
YHR085W	5		732			no	Other
YDL073W	5		733			no	Other
YBR022W	5		734	236		no	Other
YJL005W	5		735			no	Other
YNL221C	5		736			no	Other
YJR079W	5		737			no	Unknown function
YDR295C	5		738			no	Other
YLR345W	5		741			no	Other
YNL020C	5		742			no	Other
YDR496C	5		745			no	Other
YJL098W	5		746			no	Other
YLL004W	5		748			no	Other
YGR017W	5		749			no	Unknown function
YNL182C	5		750			no	Other
YCR085W	5		752			no	Unknown function
YJL051W	5		755			no	Other
YGR184C	5		756			no	Other
YML022W	5		759			no	Other
YML007W	5		761			no	Other
YGL113W	5		762			no	Other
YPL043W	5		763			no	Other
YKL079W	5		764			no	Other
YBL105C	5		766			no	Other
YPR189W	5		767			no	Other
YGL029W	5		769			no	Other
YDL241W	5		770			no	Unknown function
YMR127C	5		771			no	Other
YPL233W	5		772			no	Other
YMR029C	5		775		206	no	Other
YDR029W	5		776			no	Unknown function
YGL220W	5		781			no	Ubiquinone, heme, copper and iron related
YGR243W	5		782			no	Other Mitochondrial
YJL207C	5		783			no	Other
YBL061C	5		784			no	Other
YLR051C	5		785			no	Other
YNL119W	5		786			no	Other
YGR047C	5		787			no	Other
YML103C	5		792			no	Other
YDR243C	5		793			no	Other
YDL020C	5		795			no	Other
YBL046W	5		796			no	Other
YJL006C	5		798			no	Other
YMR289W	5		800			no	Other
YMR247C	5		801			no	Other
YJL203W	5		802			no	Other
YOL145C	5		803			no	Other
YGR258C	5		804			no	Other
YOR287C	5		805			no	Other
YLR225C	5		806			no	Unknown function
YGL044C	5		807			no	Other
YER159C	5		808			no	Other
YOR191W	5		809			no	Other
YDR152W	5		811			no	Other
YDR166C	5		812			no	Other
YBL014C	5		813			no	Other
YJR052W	5		815			no	Other
YEL012W	5		816			no	Other
YPL255W	5		817			no	Other
YCL032W	5		818			no	Other
YDL216C	5		821			no	Other
YBR290W	5		822			no	Other
YAL011W	5		824			no	Other
YOR124C	5		825			no	Other
YHR160C	5		826			no	Other
YMR164C	5		827			no	Other
YKR021W	5		832			no	Other
YPL096W	5		838			no	Other
YDR485C	5		839			no	Other
YGL014W	5		840			no	Other
YNL250W	5		841			no	Other
YOL124C	5		843			no	Other
YCR027C	5		845			no	Other
YPR167C	5		846			no	Other
YLR256W	5		847			no	Other
YIL068C	5		849			no	Other
YGR164W	5		850			no	Unknown function
YOR244W	5		853			no	Other
YLR045C	5		854			no	Other
YJR042W	5		856			no	Other
YEL061C	5		857			no	Other
YDR138W	5		858			no	Other
YOL006C	5		860			no	Other
YKL112W	5		862			no	Other
YBR267W	5		863			no	Other
YPR135W	5		865			no	Other
YNL151C	5		866			no	Other
YMR311C	5		867			no	Other
YDR240C	5		869			no	Other
YLR136C	5		870			no	Other
YPL138C	5		871			no	Other
YGL227W	5		874			no	Other
YOR245C	5		877			no	Other
YLR368W	5		878			no	Other
YMR010W	5		879	338		no	Unknown function
YDR265W	5		880			no	Other
YDR283C	5		883			no	Other
YIL150C	5		884			no	Other
YKL009W	5		885			no	Other
YML117W	5		886			no	Other
YOR044W	5		887			no	Other
YPL034W	5		890			no	Unknown function
YNL227C	5		891	446		no	Other
YGR145W	5		892			no	Other
YOL018C	5		894			no	Other
YGR063C	5		895			no	Other
YLR102C	5		897			no	Other
YOR143C	5		898			no	Other
YMR227C	5		900			no	Other
YOR018W	5		902			no	Other
YPR111W	5		903			no	Other
YDR392W	5		904			no	Other
YMR001C	5		907			no	Other
YOL117W	5		909			no	Other
YMR304W	5		910			no	Other
YCR066W	5		911			no	Other
YGR280C	5		912			no	Other
YGR288W	5		915			no	Other
YPL158C	5		918			no	Other
YHR211W	5		919			no	Other
YGL185C	5		920			no	Other
YJL197W	5		922			no	Other
YLR205C	5		923			no	Other
YDL181W	5		924			no	Other
YMR168C	5		927			no	Other
YKL159C	5		929			no	Other
YDL056W	5		933			no	Other
YLR353W	5		934			no	Other
YEL018W	5		936			no	Other
YDR108W	5		937			no	Other
YDR274C	5		939			no	Unknown function
YCR092C	5		942			no	Other
YPL141C	5		943			no	Other
YIL014C-A	5		944			no	Unknown function
YMR053C	5		945			no	Other
YDR272W	5		946			no	Other
YOR243C	5		948			no	Other
YNL133C	5		950			no	Other
YPL259C	5		951			no	Other
YGR216C	5		952			no	Other
YHR014W	5		955			no	Other
YHR177W	5		956			no	Other
YGL173C	5		957			no	Other
YHR012W	5		958			no	Other
YLR435W	5		959			no	Other
YMR212C	5		960			no	Other
YLR310C	5		961			no	Other
YLR436C	5		962			no	Other
YCL027W	5		963			no	Other
YNL224C	5		964			no	Other
YGL041W-A	5		965	360		no	Unknown function
YPL070W	5		966			no	Other
YOR036W	5		969			no	Other
YDR066C	5		970			no	Other
YJL132W	5		971			no	Unknown function
YNL180C	5		972			no	Other
YLR015W	5		973			no	Other
YOR206W	5		974			no	Other
YOR179C	5		975			no	Other
YDR251W	5		976			no	Unknown function
YNL325C	5		977			no	Other
YPR101W	5		978			no	Other
YPL155C	5		983			no	Other
YMR263W	5		984			no	Other
YPL116W	5		986			no	Other
YLR292C	5		987			no	Other
YDR449C	5		988			no	Other
YPR027C	5		989			no	Unknown function
YGL093W	5		991			no	Other
YJL030W	5		992			no	Other
YOR109W	5		993			no	Other
YFL034W	5		995			no	Other
YDR042C	5		997			no	Unknown function
YPL120W	5		998			no	Other
YJL109C	5		999			no	Other
YGL086W	5		1000			no	Other
YJL023C	5		1001			no	Other
YLR383W	5		1002			no	Other
YGL179C	5		1006			no	Other
YKR086W	5		1008			no	Other
YNL242W	5		1009			no	Other
YBL088C	5		1011			no	Other
YDR049W	5		1013			no	Other
YBR009C	5		1017			no	Other
YDR083W	5		1018			no	Other
YNL294C	5		1019			no	Other
YMR218C	5		1020			no	Other
YER103W	5		1022			no	Other
YER059W	5		1023			no	Other
YOL093W	5		1025			no	Other
YPR122W	5		1026			no	Other
YOR094W	5		1028			no	Other
YOR119C	5		1032			no	Other
YJL048C	5		1033			no	Other
YBR136W	5		1034			no	Other
YOR089C	5		1035			no	Other
YGL150C	5		1036			no	Other
YOL104C	5		1037			no	Other
YLR063W	5		1039			no	Other
YCR093W	5		1040			no	Other
YMR240C	5		1041			no	Other
YOR258W	5		1042			no	Other
YHR158C	5		1043			no	Other
YMR059W	5		1044			no	Other
YJR136C	5		1045			no	Other
YDR068W	5		1046			no	Other
YGR042W	5		1047			no	Unknown function
YOR252W	5		1048			no	Other
YBL004W	5		1049			no	Other
YDR335W	5		1050			no	Other
YHL024W	5		1051			no	Other
YPL175W	5		1053			no	Other
YMR283C	5		1056			no	Other
YDR208W	5		1057			no	Other
YGR128C	5		1058			no	Other
YPL107W	5		1060			no	Unknown function
YDR176W	5		1063			no	Other
YBL028C	5		1065			no	Unknown function
YLR369W	5		1066			no	Other
YMR239C	5		1067			no	Other
YDL010W	5		1068			no	Other
YKL089W	5		1069			no	Other
YMR128W	5		1070			no	Other
YPL147W	5		1071			no	Other
YOL080C	5		1073			no	Other
YGL070C	5		1074			no	Other
YDL060W	5		1076			no	Other
YOR257W	5		1077			no	Other
YKR010C	5		1079			no	Other
YHR036W	5		1080			no	Other
YPL183C	5		1082			no	Other
YOR144C	5		1083			no	Other
YHR171W	5		1084			no	Other
YER008C	5		1085			no	Other
YGR187C	5		1088			no	Other
YPL038W	5		1089			no	Other
YKR037C	5		1090			no	Other
YJL057C	5		1092			no	Other
YML015C	5		1093			no	Other
YKR011C	5		1094			no	Unknown function
YFL013C	5		1095			no	Other
YNL212W	5		1097			no	Other
YNL110C	5		1098			no	Other
YDR314C	5		1099			no	Other
YKL149C	5		1102			no	Other
YDR128W	5		1103			no	Other
YOR327C	5		1104			no	Other
YOR017W	5		1105	399		no	Mitochondrial proteases, transporters and RNA processing
YGL149W	5		1106			no	Unknown function
YCR101C	5		1110			no	Unknown function
YKR036C	5		1111			no	Mitochondrial membrane organization
YDR468C	5		1112			no	Other
YLR107W	5		1113			no	Other
YPR055W	5		1114			no	Other
YDR310C	5		1116			no	Other
YIL129C	5		1118			no	Other
YNL233W	5		1120			no	Other
YNL199C	5		1121			no	Other
YER116C	5		1122			no	Other
YAL063C	5		1123			no	Other
YOR216C	5		1124			no	Other
YDR081C	5		1125			no	Other
YDL005C	5		1127			no	Other
YJR033C	5		1130			no	Other
YIL105C	5		1131			no	Other
YDL179W	5		1132			no	Other
YJL116C	5			159		no	Mitochondrial membrane organization
YGR102C	5			427		no	Mitochondrial of unknown function
YDL086W	5			455		no	Mitochondrial of unknown function
YJR077C	5			305		no	Mitochondrial proteases, transporters and RNA processing
YJR045C	5			280	198	yes	Mitochondrial protein import and processing
YIL051C	5			283		no	Mitochondrial protein import and processing
YPL063W	5			335		no	Mitochondrial protein import and processing
YML078W	5			369		no	Mitochondrial protein import and processing
YEL052W	5			289		no	Mitochondrial respiratory chain complex assembly
YKL016C	5			291		no	Mitochondrial respiratory chain complex assembly
YBR121C	5			296		no	Mitochondrial translation
YGL156W	5			33		no	Other
YOR064C	5			50		no	Other
YPL190C	5			68		no	Other
YOR004W	5			70		no	Other
YDR097C	5			75		no	Other
YNL085W	5			109		no	Other
YLR363W-A	5			119		no	Other
YPR040W	5			138		no	Other
YJL177W	5			139		no	Other
YGL030W	5			144		no	Other
YDL208W	5			145		no	Other
YBR253W	5			156		no	Other
YMR290C	5			163		no	Other
YOR184W	5			184		no	Other
YGL200C	5			198		no	Other
YGL001C	5			204		no	Other
YER090W	5			205		no	Other
YMR039C	5			218		no	Other
YER087C-B	5			223		no	Other
YLR154C	5			226		no	Other
YJL122W	5			228		no	Other
YOL120C	5			239		no	Other
YMR169C	5			242		no	Other
YFL038C	5			251		no	Other
YGR192C	5			254		no	Other
YMR236W	5			260		no	Other
YFL045C	5			265		no	Other
YNL209W	5			277		no	Other
YBR025C	5			279		no	Other
YBR084C-A	5			297		no	Other
YJR007W	5			299		no	Other
YJR070C	5			301		no	Other
YIR037W	5			303		no	Other
YHL033C	5			310		no	Other
YDL192W	5			312		no	Other
YDL213C	5			319		no	Other
YLR175W	5			321		no	Other
YDL052C	5			324		no	Other
YER038C	5			329		no	Other
YNL044W	5			331		no	Other
YIL076W	5			333		no	Other
YHR047C	5			336		yes	Other
YGL123W	5			337		no	Other
YLR044C	5			339		no	Other
YNL301C	5			341		no	Other
YPR165W	5			345		no	Other
YNL031C	5			346		no	Other
YDR471W	5			347		no	Other
YJR104C	5			349		no	Other
YBL027W	5			350		no	Other
YLR367W	5			351		no	Other
YLR110C	5			352		no	Other
YGR037C	5			354		no	Other
YIL052C	5			356		no	Other
YMR033W	5			357		no	Other
YOL059W	5			358		no	Other
YDL075W	5			364		no	Other
YNL268W	5			365		no	Other
YHR137W	5			371		no	Other
YGL135W	5			373		no	Other
YOR224C	5			374		no	Other
YER056C-A	5			375		no	Other
YLR344W	5			377		no	Other
YOL147C	5			378		no	Other
YOR382W	5			382		no	Other
YLR244C	5			384		no	Other
YIL069C	5			385		no	Other
YGR167W	5			386		no	Other
YNR051C	5			391		no	Other
YLR406C	5			392		no	Other
YDR002W	5			394		no	Other
YPL094C	5			395		no	Other
YPL220W	5			400		no	Other
YDR155C	5			405		no	Other
YOL052C	5			408		no	Other
YPL210C	5			412		no	Other
YML028W	5			415		no	Other
YBR011C	5			416		no	Other
YFL034C-A	5			421		no	Other
YLR325C	5			422		no	Other
YGL226C-A	5			423		no	Other
YKR056W	5			425		no	Other
YOR323C	5			428		no	Other
YAL042W	5			429		no	Other
YJL190C	5			435		no	Other
YGL058W	5			437		no	Other
YBR034C	5			438		no	Other
YNL282W	5			441		no	Other
YER043C	5			442		no	Other
YDR177W	5			443		no	Other
YMR146C	5			449		no	Other
YEL055C	5			450		no	Other
YGR282C	5			452		no	Other
YNL155W	5			453		no	Other
YLR009W	5			456		no	Other
YEL054C	5			458		no	Other
YBL076C	5			460		no	Other
YKL104C	5			462		no	Other
YML063W	5			464		no	Other
YGL103W	5			465		no	Other
YJR096W	5			468		no	Other
YHR064C	5			469		no	Other
YDL185W	5			471		no	Other
YGR285C	5			472		no	Other
YKL182W	5			476		no	Other
YDR502C	5			211		no	Other Mitochondrial
YDL198C	5			269		no	Other Mitochondrial
YBL030C	5			330		yes	Other Mitochondrial
YCL017C	5			311		no	Ubiquinone, heme, copper and iron related
YEL065W	5			436		no	Ubiquinone, heme, copper and iron related
YPL032C	5			17		no	Unknown function
YCL049C	5			244		no	Unknown function
YML079W	5			327		no	Unknown function
YIL158W	5			406		no	Unknown function
YGL221C	5			473		no	Unknown function
YNL010W	5			474		no	Unknown function
YJL071W		1	62		1	no	Other Mitochondrial
YKL155C		1	80	241	28	no	Mitochondrial ribosome
YPR109W		1	86		107	no	Unknown function
YBR292C		1	101	51	102	no	Unknown function
YPL008W		1	155		210	no	Other
YGR238C		1	176	372	57	no	Other
YDR270W		1	194		125	no	Other
YER107C		1	202			no	Other
YDR028C		1	211			no	Other
YBR284W		1	336			no	Unknown function
YNL098C		1	417		205	no	Other
YDL155W		1	447			no	Other
YPR104C		1	791			no	Other
YDR284C		1	896			no	Other
YLR394W		1	908		130	no	Other
YLR079W		1			187	no	Other
YHR167W		2	199			no	Other
YHR159W		2	260		197	no	Unknown function
YCR023C		2	275			no	Other
YGR232W		2	282	434		no	Other
YOR110W		2	289			no	Other
YPL039W		2	313			no	Unknown function
YHR155W		2	354			no	Other
YOR241W		2	374			no	Other
YEL053C		2	419			no	Other
YHR165C		2	421			no	Other
YPR031W		2	431			no	Other
YNR031C		2	500			no	Other
YLR422W		2	527			no	Other
YDR072C		2	547			no	Mitochondrial membrane organization
YNR033W		2	578	396		no	Other
YLR112W		2	630	300		no	Unknown function
YOR032C		2	837			no	Other
YFR016C		2	901			no	Unknown function
YBR055C		2	905			no	Other
YJL050W		2	954			no	Other
YIL045W		2	990			no	Other
YPL082C		2	1012			no	Other
YML130C		2	1021			no	Other
YFR048W		2	1075			no	Unknown function
YKR101W		2	1078			no	Other
YGL092W		2	1108			no	Other
YGL122C		2		433		no	Other
YBL008W		3	77		56	no	Other
YKL002W		3	235			no	Other
YDR229W		3	236		94	no	Other
YPR155C		3	265			no	Other
YGR194C		3	273			no	Other
YGR007W		3	281			no	Mitochondrial membrane organization
YNL262W		3	285			no	Other
YLR277C		3	290			no	Other
YER122C		3	293			no	Other
YDL182W		3	299		83	no	Other
YKL059C		3	302			no	Other
YLR357W		3	312			no	Other
YLR091W		3	317		163	no	Mitochondrial of unknown function
YGL040C		3	331	131		yes	Ubiquinone, heme, copper and iron related
YER131W		3	337	401		no	Other
YGR048W		3	339			no	Other
YJR110W		3	341			no	Other
YER163C		3	347			no	Other
YJL161W		3	349			no	Mitochondrial of unknown function
YML111W		3	363			no	Other
YDR147W		3	371			no	Mitochondrial membrane organization
YGL049C		3	382			no	Other
YNL059C		3	384			no	Other
YJL131C		3	386	293		no	Mitochondrial translation
YGR030C		3	395			no	Other
YLR419W		3	396			no	Mitochondrial of unknown function
YCR008W		3	406			no	Ubiquinone, heme, copper and iron related
YHR119W		3	407		200	no	Other
YOR267C		3	414			no	Other
YDL018C		3	420			no	Other
YJR092W		3	423			no	Other
YNL197C		3	433			no	Other
YDR124W		3	434		220	no	Unknown function
YBR094W		3	437			no	Other
YNL273W		3	458			no	Other
YOR172W		3	466			no	Other
YNL258C		3	471			no	Other
YHR090C		3	473		123	no	Other
YPR068C		3	474			no	Other
YBR176W		3	502			no	Mitochondrial membrane organization
YBR081C		3	505			no	Other
YLR024C		3	512			no	Other
YHR099W		3	536			no	Other
YBL085W		3	572			no	Other
YML068W		3	596			no	Other
YLR072W		3	603			no	Other
YKL218C		3	612			no	Other
YDL065C		3	642			no	Other
YKL222C		3	713			no	Unknown function
YBR182C		3	765			no	Other
YPR117W		3	768			no	Unknown function
YMR291W		3	774		160	no	Unknown function
YGR140W		3	780			no	Other
YGL056C		3	789			no	Other
YKR054C		3	820			no	Other
YLR132C		3	861			no	Other
YOR368W		3	893			no	Other
YER155C		3	916			no	Other
YDL117W		3	930			no	Other
YKL106W		3	947			no	Other Mitochondrial
YFL007W		3	982			no	Other
YKL039W		3	1003			no	Unknown function
YDR146C		3	1031			no	Other
YHR169W		3	1038			no	Other
YER151C		3	1062			no	Other
YLL055W		3	1072			no	Other
YER040W		3	1096			no	Other
YDL131W		3			177	no	Other
YLR348C		3		232		no	Other Mitochondrial
YDR114C		4	243			no	Unknown function
YKL139W		4	325			no	Other
YKR031C		4	348	167		no	Other
YPL022W		4	356			no	Other
YOR315W		4	357			no	Other
YLR143W		4	380			no	Other
YLR443W		4	381			no	Other
YDL008W		4	385			no	Other
YDR457W		4	388			no	Other
YML069W		4	403			no	Other
YLR129W		4	413			no	Other
YLR163C		4	416	225		yes	Mitochondrial proteases, transporters and RNA processing
YLR387C		4	426			no	Other
YLR227C		4	430			no	Other
YOR360C		4	445			no	Other
YIL091C		4	460			no	Other
YNL118C		4	477			no	Other
YML006C		4	487			no	Unknown function
YML036W		4	491			no	Other
YER127W		4	492			no	Other
YNL011C		4	497			no	Unknown function
YOL042W		4	499			no	Mitochondrial proteases, transporters and RNA processing
YKL160W		4	524			no	Other
YJL168C		4	576			no	Other
YOR290C		4	595			no	Other
YPL001W		4	610			no	Other
YJL036W		4	629			no	Other
YFR014C		4	717			no	Other
YPL242C		4	731			no	Other
YMR054W		4	740			no	Other
YBL018C		4	743	393	219	no	Other
YGR098C		4	744			no	Other
YKL179C		4	751			no	Other
YGL194C		4	753			no	Other
YLR455W		4	794			no	Other
YKL124W		4	810			no	Other
YMR231W		4	814			no	Other
YLR014C		4	842			no	Other
YBR119W		4	848			no	Other
YOR308C		4	881			no	Other
YKL197C		4	889			no	Other
YOR304W		4	899			no	Other
YDR159W		4	921			no	Other
YDR017C		4	935			no	Other
YGR186W		4	953			no	Other
YDR291W		4	967			no	Other
YNL082W		4	979			no	Other
YDR326C		4	980			no	Other
YIL130W		4	996			no	Other
YPR004C		4	1007			no	Other Mitochondrial
YOR353C		4	1027			no	Other
YER061C		4	1055			no	Mitochondrial membrane organization
YNL249C		4	1061			no	Mitochondrial of unknown function
YNR008W		4	1086			no	Mitochondrial membrane organization
YDR325W		4	1091			no	Other
YHR154W		4	1101			no	Other
YLR106C		4	1107	419		no	Other
YJL035C		4	1109			no	Other
YOL021C		4		383		no	Other
YOL061W		4		439		no	Other
YMR083W		4		376		no	Other Mitochondrial
YPL098C		5		367		no	Mitochondrial protein import and processing
YOL126C		5		258		no	Other
YLR109W		5		266		no	Other
YNL112W		5		2		no	Unknown function
YEL020C-B			6				Dubious ORF
YGL069C			12		100		Dubious ORF
YEL050W-A			15				Dubious ORF
YOR200W			63		23		Dubious ORF
YGL235W			76		21		Dubious ORF
YGR219W			113		106		Dubious ORF
YIR020C-B			121				Dubious ORF
YKL169C			136		181		Dubious ORF
YPL251W			204				Dubious ORF
YIL156W-A			228				Dubious ORF
YMR172W			241		138		Other
YLR202C			246				Dubious ORF
YJL142C			249				Dubious ORF
YDR271C			253		184		Dubious ORF
YGR221C			262				Other
YLR092W			266				Other
YJR114W			280				Dubious ORF
YLR309C			287				Other
YHR121W			288				Unknown function
YPR092W			296				Dubious ORF
YJL067W			303				Dubious ORF
YDR269C			307		178		Dubious ORF
YPR099C			308				Dubious ORF
YKL136W			309				Dubious ORF
YNL102W			314				Other
YFL008W			320				Other
YMR194C-B			323				Mitochondrial of unknown function
YFL027C			342				Other
YDL119C			351				Mitochondrial proteases, transporters and RNA processing
YLR398C			352				Other
YOL054W			355				Other
YDL053C			359	294			Other
YMR035W			360				Mitochondrial protein import and processing
YKL129C			361				Other
YBL008W-A			364				Dubious ORF
YHR198C			365	290			Mitochondrial of unknown function
YDR399W			370				Other
YJR129C			387				Other
YER107W-A			389				Dubious ORF
YGR213C			391		156		Other
YER087C-A			392				Dubious ORF
YJL156C			394				Other
YDL206W			398				Unknown function
YLR026C			399		180		Other
YIL107C			402				Other
YKL048C			404				Other
YMR167W			408				Other
YBR150C			410				Mitochondrial of unknown function
YDR104C			411				Other
YMR245W			415				Dubious ORF
YAL001C			418				Other
YCL054W			424				Other
YGR090W			429				Other
YJL039C			432				Other
YLR033W			438				Other
YIL126W			440				Other
YGL190C			444				Other
YML091C			450				Other Mitochondrial
YPR123C			451				Dubious ORF
YDR507C			453				Other
YEL015W			455				Other
YMR031C			462				Other
YDR080W			463				Other
YBR223W-A			464				Dubious ORF
YBL060W			467				Other
YOR212W			478				Other
YLR007W			479				Other
YBR103W			480				Other
YOR123C			481				Other
YPR137W			482				Other
YNL231C			483				Other
YDR482C			485				Other
YDL116W			490				Other
YDR052C			494				Other
YDR329C			496				Other
YNL088W			506				Other
YNR042W			510				Dubious ORF
YGL042C			513				Dubious ORF
YKL173W			515				Other
YBR165W			521				Other
YKL099C			529				Other
YDL077C			541				Other
YOL078W			545				Other
YKL010C			548				Other
YDR051C			550				Other
YPL268W			551				Other
YLR032W			553				Other
YJL047C-A			555				Unknown function
YDL113C			556				Other
YKL108W			557				Other
YMR044W			558				Other
YPL110C			559				Other
YGR233C			563				Other
YBL084C			566				Other
YJL146W			569				Other
YLR039C			570				Other
YOR326W			580				Other
YML061C			581				Other
YLR166C			582				Other
YGR108W			583				Other
YMR172C-A			587				Dubious ORF
YKL052C			591				Other
YGR022C			597				Dubious ORF
YER013W			606				Other
YGR046W			607				Other
YDR451C			608				Other
YLR087C			611				Other
YDL118W			614				Dubious ORF
YOR207C			615				Other
YKL088W			619				Other
YGR274C			623				Other
YGR250C			624				Unknown function
YDR255C			627				Other
YNL172W			634				Other
YFR010W-A			635				Dubious ORF
YOR283W			636				Other
YPR179C			637				Other
YDR289C			638				Other
YPR161C			640				Other
YBL097W			641				Other
YDR365C			643				Other
YJR119C			644				Other
YNL194C			646		169		Other
YLR247C			648				Other
YPR032W			649				Other
YDR351W			650				Other
YGR166W			657				Other
YDR338C			658				Unknown function
YBR275C			660				Other
YAL056W			661				Other
YNL127W			663				Other
YDR318W			665				Other
YHR131C			667				Unknown function
YOR095C			669				Other
YNR060W			670				Ubiquinone, heme, copper and iron related
YJL202C			674				Dubious ORF
YHR156C			675				Other
YOR296W			677				Unknown function
YLR169W			679				Dubious ORF
YPL095C			682				Other
YLR454W			683				Mitochondrial of unknown function
YPR119W			685				Other
YDR305C			686				Other
YPL035C			700				Dubious ORF
YGR064W			702				Dubious ORF
YNL150W			721				Dubious ORF
YDR431W			754				Dubious ORF
YCR087W			834				Dubious ORF
R0020C			931				Dubious ORF
YPL073C			932				Dubious ORF
R0010W			941				Dubious ORF
YER158W-A			981				Dubious ORF
YIL100W			994				Dubious ORF
YMR141W-A			1081				Dubious ORF
YML084W			1117				Dubious ORF
YDR183C-A			1119				Dubious ORF
YDL025W-A			1126				Dubious ORF
YPL187W				318			Other
YGL089C				430			Other
YDR285W					207		Other
YHL005C					211		Unknown function
YIR030W-A				22			Dubious ORF
YGL088W				201			Dubious ORF
YOR199W					115		Dubious ORF
